# One-step induction of human GABAergic neurons promotes presynaptic development & synapse maturation

**DOI:** 10.1101/2025.06.30.662293

**Authors:** Torben W. van Voorst, Maaike A. van Boven, Kevin I. Marinus, Jennifer M. Colón-Mercado, Jule Schretzmeir, Carolin Haag, Ruud F. Toonen, Frank Koopmans, Michael E. Ward, August B. Smit, Ronald E. van Kesteren, Matthijs Verhage, L. Niels Cornelisse

## Abstract

Human induced pluripotent stem cells (iPSCs) present a powerful approach to study human brain physiology and disease, yet robust, pure GABAergic induction has remained difficult. Here we present improved, single-step, transposon-based GABAergic induction with Ascl1/Dlx2, which yields, unlike lentiviral approaches, exclusively GABAergic neurons and was validated across three independent iPSC lines. Co-seeding with Ngn2-induced excitatory neurons created stable networks of predefined excitation/inhibition ratios, with corresponding synapse ratios. Proteomic and electrophysiological characterization at different developmental time points showed that the single-step induced GABAergic neurons gain a proteomic profile that maps to different cortical interneuron subtypes and display typical GABAergic synaptic properties, producing large, synchronous and picrotoxin-sensitive currents. During early development, synaptic strength increased threefold, which was accompanied by an increase in expression of proteins exclusively enriched for presynaptic SYNGO terms. Synaptic strength continued to increase during late development but with only minor proteomic changes. Taken together, transposon-based GABAergic induction yields exclusively mature GABAergic neurons suitable for studying genes involved in synaptic maturation and to build excitation/inhibition networks for disease modelling.
