## Supplementary material for "One-step induction of human GABAergic neurons promotes presynaptic development & synapse maturation": Quantifications and statistics on electrophysiological and morphological data

### Sheet: Figure 1
Figure 1. PiggyBac Asc1/Dlx2 efficiently generates pure GABAergic neurons
	J. Decay τ (ms)	K. Charge in PTX (%)	N. Decay τ (ms)				O. classification
			NGN2	Lenti AF	Lenti AD	PB AD	NGN2
n =	46	29	22	25	32	33	Silent	gluta.	mixed	GABA	n=
	77.1335	0	1.56228	1.29825	12.9774	79.1583	2	25	0	0	27
	105.5	3.8263	3.00098	2.80685	88.6232	147.128	Lenti AF
	95.0497	0	2.84218	136.452	66.7557	71.5959	Silent	gluta.	mixed	GABA	n=
	160.156	1.9303	1.45686	34.5566	2.2556	85.4781	26	33	7	11	77
	119.511	3.9321	2.73948	0.379166	45.6972	56.572	Lenti AD
	82.3772	9.1652	2.12452	1.73266	75.8988	92.5368	Silent	gluta.	mixed	GABA	n=
	60.3687	3.9626	2.66303	4.10709	53.1041	68.6642	16	29	11	19	75
	91.3306	1.3595	3.01707	1.81007	16.7202	40.9207	PB AD
	103.386	0	3.27021	24.7567	3.06938	59.6807	Silent	gluta.	mixed	GABA	n=
	41.6413	0	1.36072	30.718	4.46302	86.0672	16	0	0	33	49
	92.092	0.998	3.66168	47.6568	40.3469	70.854
	74.8281	2.5299	1.73148	2.59479	52.2913	68.0161
	103.003	5.4485	3.59349	74.5647	38.7132	55.4208
	123.093	0	2.00891	1.49734	52.9117	122.819
	121.76	0	1.83871	3.03336	35.046	81.8123
	103.607	4.2487	4.23763	2.76835	67.4079	47.1337
	95.3835	0	2.41792	1.88248	50.1757	107.236
	61.1528	1.8711	2.58047	5.0969	1.88451	115.821
	103.742	6.3429	2.2745	63.8114	6.90118	74.8832
	108.37	0.2076	1.86426	2.4874	4.39971	91.8783
	93.1907	2.7407	1.94597	1.91255	350.002	85.0513
	182.734	0.3187	4.06631	3.29481	5.94013	95.2891
	65.8966	1.5227		2.42547	3.41324	97.6768
	104.506	0.2442		68.376	5.14253	65.5948
	185.437	0		66.4185	2.87556	49.0319
	147.124	0		4.31556	2.52112	62.5352
	59.9906	5.2819		73.2715	3.16412	87.4317
	77.6576	0		3.83955	3.65094	57.8093
	186.288	0		120.115	20.4319	91.0214
	183.634			1.04529	4.56878	116.909
	108.654			11.0062	10.8171	111.581
	115.595			2.2372	74.7752	65.0945
	129.775			1.15825	76.9524	109.477
	75.6646			2.29437	8.54698
	120.732			4.96857	5.8801
	117.05			3.17035	5.05039
	133.122			3.86908	2.46663
	155.9			177.798	1.06594
	89.3204			7.43006	12.5635
	57.6794			4.47723	0.87133
	81.8118			6.50666	1.6855
	180.401				46.5002
	186.523				1.2761
	94.367				10.383
	124.046				5.16432
	102.444				49.8602
					3.40721
					78.5115
					3.15788
					177.091
					4.48676
	Probability normal (Gaussian)		28.2%			25.43%
	Probability lognormal		71.8%			74.57%

### Sheet: Figure 2
Figure 2. PiggyBac Ascl1/Dlx2 neurons integrate into well-defined excitatory/inhibitory networks upon co-culturing with NGN2 induced neurons
	D. Relative density			E. Dendrite length (mm/mm^2)			F. Synapse density (µm^-1)						F. Synapse density (%)
	100/0	70/30	0/100	100/0	70/30	0/100	100/0		70/30		0/100		100/0		70/30		0/100
							VGLUT1+2	VGAT	VGLUT1+2	VGAT	VGLUT1+2	VGAT	VGLUT1+2	VGAT	VGLUT1+2	VGAT	VGLUT1+2	VGAT
n =	8	10	9	8	11	9	11	13	11	11	14	12	11	11	11	11	11	11
	1.32719	1.38249	1.65899	33.2298	29.0323	9.49869	0.379567	0.000414	0.23682	0.178	0.000418	0.2056	99.891	0.108953	57.0898	42.9102	0.202895	99.7971
	1.25806	1.20277	1.14746	37.9006	22.8023	19.8749	0.4561	0.001668	0.25992	0.2357	0.001226	0.327233	99.6356	0.364377	52.4434	47.5566	0.373258	99.6267
	0.414747	0.960289	0.539171	15.0234	15.7815	4.17983	0.4748	0.005971	0.32236	0.25908	0.000359	0.300233	98.758	1.24196	55.4417	44.5583	0.119431	99.8806
	0.960289	1.00722	0.787004	23.2395	8.6046	25.644	0.433633	0.00759	0.19524	0.18738	0	0.326467	98.2798	1.72022	51.0271	48.9729	0	100
	1.03971	0.779944	1.01083	32.8145	23.8906	12.6636	0.222933	0.000402	0.21782	0.18904	0.000146	0.305133	99.82	0.179999	53.5368	46.4632	0.0478251	99.9522
	0.860724	0.807799	0.732852	39.6446	21.522	10.6236	0.066087	0.001502	0.36606	0.18434	0.000146	0.344633	97.7777	2.22226	66.508	33.492	0.042346	99.9577
	1.20334	0.877437	0.56546	36.5457	34.8011	20.2786	0.5306	0.001869	0.37312	0.21372	0.002187	0.258833	99.649	0.351006	63.5812	36.4188	0.837867	99.1621
	0.935933		0.437326	22.6456	35.723	11.8227	0.508933	0.000274	0.28366	0.229	0.000252	0.308933	99.9462	0.0538092	55.331	44.669	0.0815046	99.9185
			0.551532			19.2299	0.3909	0.006752	0.36576	0.21512	0.000391	0.3259	98.302	1.69797	62.9665	37.0335	0.119832	99.8802
	Spearman r			Spearman r			0.441867	0.002217	0.45246	0.19756	0.019992	0.247233	99.5008	0.49923	69.6071	30.3929	7.48134	92.5187
	r	0.3101		r	0.6277		0.6374	0.008265	0.4233	0.178	0.0213	0.241333	98.7199	1.28008	70.3975	29.6025	8.11018	91.8898
	95% confidence interval	-0.1192 to 0.6416		95% confidence interval	0.2981 to 0.8236						0.006555	0.251467
							VGLUT			VGAT
	P value			P value			Spearman r			Spearman r	0.9125
	P (two-tailed)	0.1403		P (two-tailed)	0.0008		r	-0.8539		r	0.8274 to 0.9566
	P value summary	ns		P value summary	***		95% confidence interval	-0.9265 to -0.7202		95% confidence interval
	Exact or approximate P value?	Approximate		Exact or approximate P value?	Approximate
	Significant? (alpha = 0.05)	No		Significant? (alpha = 0.05)	Yes		P value			P value	<0.0001
							P (two-tailed)	<0.0001		P (two-tailed)	****
	Number of XY Pairs	24		Number of XY Pairs	25		P value summary	****		P value summary	Approximate
							Exact or approximate P value?	Approximate		Exact or approximate P value?	Yes
							Significant? (alpha = 0.05)	Yes		Significant? (alpha = 0.05)
											34
							Number of XY Pairs	34		Number of XY Pairs

### Sheet: Figure 4
Figure 4. Morphological development of PiggyBac Ascl1/Dlx2 induced neurons
	D . Dendrite length (mm)				E . Nr of VGAT puncta				F . VGAT puncta density (mm^-1)				G . mean VGAT puncta intensity				I. Sholl AUC
	WPI 4	WPI 6	WPI 8	WPI 10	WPI 4	WPI 6	WPI 8	WPI 10	WPI 4	WPI 6	WPI 8	WPI 10	WPI 4	WPI 6	WPI 8	WPI 10	WPI 4	WPI 6	WPI 8	WPI 10
n =	34	41	42	37	34	41	42	37	34	41	42	37	32	40	42	37	34	41	42	37
	0.750241	0.883392	1.28482	0.996965	57	46	93	192	75.9756	52.072	72.3837	192.584	575.575	366.752	462.371	950.164	587.5	582.5	752.5	717.5
	0.117074	0.568667	1.00657	1.95516	6	23	149	228	51.2494	40.4455	148.028	116.615	233.783	605.324	557.184	752.257	97.5	432.5	717.5	1177.5
	0.84349	0.591893	3.52373	2.86732	45	92	167	322	53.3498	155.433	47.3929	112.3	899.194	556.335	396.756	769.508	652.5	442.5	1777.5	1882.5
	0.410862	0.739312	2.12611	0.969012	13	75	196	174	31.6408	101.446	92.1873	179.564	425.38	575.995	1710.1	938.581	277.5	552.5	1382.5	687.5
	0.860549	0.686078	0.970232	1.56386	46	47	84	202	53.4543	68.5053	86.5772	129.167	902.967	688.58	1115.97	546.018	652.5	527.5	477.5	987.5
	1.09925	0.760786	1.23205	1.07376	60	31	50	61	54.5827	40.7473	40.5828	56.8096	998.587	962.95	952.875	218.783	772.5	607.5	767.5	697.5
	0.491415	0.870133	0.448246	1.12895	38	38	25	155	77.3277	43.6715	55.7729	137.295	436.043	415.322	245.082	623.679	110	497.5	352.5	842.5
	0.0712219	0.461894	0.299679	0.884286	10	51	26	147	140.406	110.415	86.7596	166.236	247.279	257.528	628.291	1289.49	62.5	262.5	237.5	587.5
	0.242567	1.22757	0.462537	1.03035	19	81	49	109	78.3289	65.9839	105.937	105.79	776.377	401.998	726.847	659.852	202.5	867.5	337.5	732.5
	0.415155	0.30093	0.381793	0.83756	20	3	12	154	48.1748	9.96909	31.4307	183.867	235.336	91.0889	109.496	1032.44	322.5	147.5	267.5	562.5
	0.527505	1.05115	1.3571	2.65915	25	142	175	454	47.3929	135.09	128.951	170.731	268.193	483.718	163.987	956.655	407.5	757.5	1032.5	1582.5
	0.435937	0.675868	1.05418	1.27581	1	60	163	185	2.29391	88.7747	154.622	145.006	43.5	548.395	187.163	872.504	307.5	552.5	827.5	912.5
	0.247932	2.14404	1.40574	1.91172	1	175	134	173	4.03336	81.6215	95.3236	90.4945	23	344.745	263.15	959.311	202.5	1662.5	1122.5	1287.5
	0.1685	0.9796	1.36309	0.954849	0	128	93	175	0	130.666	68.2275	183.275		473.401	234.376	696.522	112.5	837.5	887.5	732.5
	0.378873	0.347434	0.597125	1.60066	58	21	63	204	153.086	60.4431	105.505	127.448	201.399	295.167	269.169	429.671	322.5	277.5	422.5	1107.5
	0.202457	0.195243	2.34424	1.15435	0	0	252	144	0	0	107.498	124.746			439.335	359.874	167.5	142.5	1432.5	797.5
	0.292878	1.19405	0.82203	0.775422	1	96	140	79	3.41439	80.3985	170.31	101.88	24	216.935	409.008	300.014	192.5	872.5	637.5	577.5
	0.357907	0.896886	2.16445	1.74919	14	84	234	215	39.1164	93.6574	108.111	122.914	257.835	311.759	332.284	261.367	232.5	532.5	1422.5	1267.5
	0.925427	0.435309	1.58996	0.853505	35	32	145	136	37.8204	73.511	91.1971	159.343	758.622	399.131	260.477	411.722	652.5	317.5	1232.5	692.5
	0.887251	0.524081	1.22008	1.12869	64	41	43	105	72.1329	78.2322	35.2435	93.0281	990.405	508.431	132.269	323.208	677.5	407.5	847.5	767.5
	0.164312	0.682118	0.957878	2.01349	1	50	37	205	6.086	73.3011	38.627	101.813	153	458.138	190.399	168.064	122.5	542.5	752.5	1417.5
	0.34485	0.194867	0.65709	1.16588	16	9	54	216	46.397	46.1853	82.1805	185.267	446.814	762.407	258.088	243.326	287.5	172.5	482.5	897.5
	0.640493	0.608094	1.02703	0.907875	47	34	162	94	73.3809	55.9124	157.736	103.538	1106.43	314.317	673.229	867.318	512.5	462.5	852.5	712.5
	0.267323	0.776083	1.09163	1.48033	20	30	113	251	74.816	38.6556	103.515	169.557	1121.07	429.723	594.002	1971.49	227.5	607.5	867.5	897.5
	0.431647	1.50055	0.494423	0.952053	3	100	104	143	6.95012	66.642	210.346	150.202	333.385	556.501	808.172	1131.45	357.5	1042.5	412.5	652.5
	0.635746	2.43393	0.802168	0.75754	17	240	53	125	26.7402	98.6058	66.071	165.008	99.7506	317.805	216.838	1630.17	442.5	1572.5	637.5	557.5
	1.52023	0.218604	1.74253	0.393576	102	52	175	8	67.095	237.873	100.429	20.3265	86.9561	1110.71	426.63	975.367	1242.5	157.5	1307.5	262.5
	0.981824	1.37954	2.38841	1.66782	68	117	258	166	69.2589	84.8111	108.022	99.5312	70.1894	573.11	538.74	1405.9	812.5	1087.5	1735	1062.5
	0.497672	0.555175	1.99839	0.618192	32	50	146	70	64.2994	90.0617	73.0589	113.234	182.531	551.619	1071.11	1814.63	362.5	407.5	1422.5	422.5
	1.00875	1.22637	0.634794	1.41088	14	103	122	154	13.8786	83.9879	192.188	109.151	80.119	422.198	547.517	693.656	807.5	842.5	452.5	1032.5
	0.723294	1.18749	1.42426	2.02163	5	151	192	338	6.91282	127.159	134.807	167.192	259.943	366.161	132.851	1423.48	582.5	762.5	887.5	1367.5
	0.731293	0.771726	1.07448	1.00544	20	32	93	223	27.3488	41.4655	86.5535	221.794	147.38	256.348	555.341	802.189	472.5	562.5	842.5	682.5
	0.658758	1.18221	1.61082	1.2563	15	113	264	84	22.7701	95.5835	163.891	66.8632	89.0584	901.336	774.238	166.995	502.5	722.5	1172.5	832.5
	0.776864	0.732996	0.908832	2.69223	26	32	82	216	33.4679	43.6565	90.2257	80.2309	190.702	467.065	1230.18	136.347	597.5	427.5	280	1777.5
		1.60033	1.80931	1.78966		97	259	102		60.6125	143.149	56.9942		696.698	586.291	167.302		1032.5	1037.5	1137.5
		1.21567	0.561667	2.84956		151	65	353		124.211	115.727	123.879		366.161	1387.23	216.337		782.5	402.5	1907.5
		0.767571	0.541047	2.21069		31	26	197		40.3871	48.055	89.1124		214.668	733.921	381.776		567.5	337.5	1372.5
		1.21429	0.285567			114	8			93.882	28.0145			902.564	207.557			742.5	192.5
		0.675153	1.40786			30	153			44.4344	108.676			474.024	383.583			357.5	872.5
		1.59515	1.93016			97	161			60.8093	83.4127			697.381	979.213			1032.5	1107.5
			1.81776				224				123.229				1113.55				1357.5
			1.18913				93				78.2084				1350.55				687.5
	Spearman r				Spearman r				Spearman r				Spearman r				Spearman r
	r	0.531			r	0.6878			r	0.5843			r	0.2816			r	0.5043
	95% confidence interval	0.4026 to 0.6389			95% confidence interval	0.5908 to 0.7651			95% confidence interval	0.4641 to 0.6834			95% confidence interval	0.1224 to 0.4267			95% confidence interval	0.3716 to 0.6168
	P value				P value				P value				P value				P value
	P (two-tailed)	<0.0001			P (two-tailed)	<0.0001			P (two-tailed)	<0.0001			P (two-tailed)	0.0005			P (two-tailed)	<0.0001
	P value summary	****			P value summary	****			P value summary	****			P value summary	***			P value summary	****
	Exact or approximate P value?	Approximate			Exact or approximate P value?	Approximate			Exact or approximate P value?	Approximate			Exact or approximate P value?	Approximate			Exact or approximate P value?	Approximate
	Significant? (alpha = 0.05)	Yes			Significant? (alpha = 0.05)	Yes			Significant? (alpha = 0.05)	Yes			Significant? (alpha = 0.05)	Yes			Significant? (alpha = 0.05)	Yes
	Number of XY Pairs	153			Number of XY Pairs	153			Number of XY Pairs	150			Number of XY Pairs	150			Number of XY Pairs	153
	Dunn's multiple comparisons test				Dunn's multiple comparisons test				Dunn's multiple comparisons test				Dunn's multiple comparisons test				Dunn's multiple comparisons test
		Mean rank diff.				Mean rank diff.	Summary	Adjusted P Value		Mean rank diff.	Summary	Adjusted P Value		Mean rank diff.	Summary	Adjusted P Value		Mean rank diff.	Summary	Adjusted P Value
	WPI 4 vs. WPI 6	-29.13			WPI 4 vs. WPI 6	-34.34	**	0.0027	WPI 4 vs. WPI 6	-29.61	*	0.0125	WPI 4 vs. WPI 6	-21.46	ns	0.1151	WPI 4 vs. WPI 6	-25.1	*	0.0455
	WPI 6 vs. WPI 8	-22.78			WPI 6 vs. WPI 8	-26.9	*	0.018	WPI 6 vs. WPI 8	-20.55	ns	0.1075	WPI 6 vs. WPI 8	-2.476	ns	>0.9999	WPI 6 vs. WPI 8	-22.4	ns	0.0665
	WPI 8 vs. WPI 10	-12.97			WPI 8 vs. WPI 10	-23.53	ns	0.0555	WPI 8 vs. WPI 10	-24.49	*	0.0428	WPI 8 vs. WPI 10	-13.95	ns	0.4635	WPI 8 vs. WPI 10	-13.7	ns	0.5106

### Sheet: Figure 5
Figure 5. Functional development of PiggyBac Ascl1/Dlx2 induced neurons
	B. mini frequency (Hz)				C. mini amplitude (pA)				D. fraction active				F. Evoked amplitude (nA)				G. evoked charge (nC)				H. decay τ (ms)				I. PPR 50ms				J. PPR 200 ms				K. PPR 1000 ms				O. 20 Hz Y-intercept (nC)
	WPI 4	WPI 6	WPI 8	WPI 10	WPI 4	WPI 6	WPI 8	WPI 10	WPI 4	WPI 6	WPI 8	WPI 10	WPI 4	WPI 6	WPI 8	WPI 10	WPI 4	WPI 6	WPI 8	WPI 10	WPI 4	WPI 6	WPI 8	WPI 10	WPI 4	WPI 6	WPI 8	WPI 10	WPI 4	WPI 6	WPI 8	WPI 10	WPI 4	WPI 6	WPI 8	WPI 10	WPI 4	WPI 6	WPI 8	WPI 10
n =	23	30	22	25	21	26	19	25	4	10	4	5	46	46	46	46	46	46	46	46	46	46	46	46	46	46	46	46	46	46	46	46	46	46	46	46	46	46	46	46
	0.0834168	0.183517	0	2.18552	24.7798	18.1211		36.8772	0.78125	0.763158	0.925	0.787879	46.3867	105.591	52.4902	653.686	4.64381	5.88286	3.49762	99.4866	89.2111	52.292	39.2619	209.284	2.30392	1.61656	1.31145	0.382478	0.159292	0.242857	0.181585	0.225326	0.907895	1.16185	1.2907	0.359477	3.67326	5.25958	3.80254	1.39408
	0.617284	0.133467	0	0.817484	35.3893	27.7296		35.0566	0.757576	0.734694	0.884615	0.84	51.8799	100.708	121.46	1640.01	6.56102	15.1606	4.64894	143.125	175.379	124.893	41.6179	119.884	1.02901	0.469056	0.896537	6.69143	0.273504	0.317949	0.193548	0.295862	1.35294	0.533333	0.738693	0.190175	2.02163	0.722344	3.13245	14.3618
	0.467134	0	0.517184	0.0166834	26.1973		30.2984	26.6157	0.645161	0.805556	0.806452	0.884615	98.8769	53.1006	39.6728	76.9043	5.72909	5.30553	4.70787	3.29595	101.466	103.774	227.987	38.0953	1.8184	0.194614	3.00653	3.77677	0.334123	0.321951	0.269333	0.378531	0.567901	1.05747	1.4	1.13492	3.7385	0.139965	7.85753	27.5825
	0	0.166834	0.183517	2.36904		47.3549	27.0934	33.5757	0.592593	0.83871	0.65625	0.68	48.8281	72.0215	186.768	227.661	2.69795	6.56588	22.0845	15.498	44.1105	105.187	103.605	206.907	0.823583	3.53395	3.71259	15.0534	0.374785	0.328571	0.324584	0.386719	0.4	1.38136	0.771242	0.396783	1.64142	7.46635	4.40779	37.7086
	1.95195	0	0.166834	3.97064	33.6013		22.7423	35.1513	Spearman r				134.277	52.4902	72.0215	195.923	13.9564	5.67064	5.50432	10.8029	96.4785	91.2856	193.454	65.8966	3.40207	1.12939	1.44656	3.89403	0.393805	0.377309	0.330956	0.393343	1.55455	1.52326	1.12712	0.834891	5.11326	2.97965	2.45532	6.21796
	0.367034	0.35035	0	1.3013	25.1047	62.3859		44.9188	r	0.4915			70.1904	57.373	59.2041	94.6045	5.23546	7.24262	6.98257	7.37322	92.8137	285.357	278.992	131.002	0.739918	1.30101	1.32375	5.21559	0.416826	0.388633	0.344262	0.41675	1.10435	0.829787	1.15464	1.19355	0.943552	1.36661	2.22033	8.64628
	0.183517	0.367034	0.550551	3.93727	17.4769	37.3043	28.6564	59.1663	95% confidence interval	-0.02163 to 0.7997			178.223	52.4902	33.5693	108.643	17.6052	6.90416	4.25843	10.6715	121.044	288.515	210.928	68.5394	2.87604	1.20869	0.505373	2.11291	0.462963	0.390436	0.422907	0.425287	1.35616	1.96512	1.10909	0.52809	3.19862	2.4565	0.766174	4.66701
	0.116783	0.517184	0.700701	0	21.1773	27.0049	36.9577						34.79	68.9697	119.019	1013.79	4.82684	4.65366	3.78214	125.758	175.817	90.3428	5.16732	115.595	0.842051	6.25984	0.784379	3.74511	0.475336	0.392909	0.427526	0.441883	2.21053	0.283186	0.420513	0.971102	1.07766	10.5133	1.89826	7.99245
	0.2002	0.483817	0.216884	0.533867	21.5113	15.2058	24.284	33.249	P value				50.0488	60.4248	94.6045	85.4492	5.63435	8.0384	6.89874	6.73613	160.518	188.069	141.205	64.3108	0.429301	1.11947	0.366322	3.96524	0.477804	0.39528	0.436782	0.442271	2.23171	0.919192	1.0129	0.778571	0.251942	2.64006	0.925209	8.75014
	1.63497	1.01768	0.500501	1.25125	24.1751	30.1742	20.0162	29.9736	P (two-tailed)	0.0565			83.0078	56.7627	108.032	187.378	9.76935	2.96569	8.55991	12.4448	192.688	62.4583	46.1392	81.8118	1.61764	2.99619	1.07726	1.22173	0.485531	0.410112	0.449631	0.455542	1.63235	0.806452	0.80791	0.478827	1.60805	0	0.954306	1.05804
	0.0333667	0	1.001	0.1001	14.6255		32.5964	15.8984	P value summary	ns			134.888	74.4629	50.0488	380.859	13.2038	10.4496	3.80219	38.5284	100.215	220.491	86.9429	99.8887	0.931458	0.973753	0.825241	0.844361	0.502513	0.426316	0.485169	0.483221	0.647059	0.844262	0.804878	0.746795	0.90671	4.7037	2.12285	2.3363
	1.28462	0.0333667	0.1001	0.0834168	21.3173	29.7976	30.5944	23.1624	Exact or approximate P value?	Exact			63.4766	73.8525	101.929	285.034	7.9836	11.4992	11.7753	21.2704	161.971	187.188	186.523	143.155	2.20643	0.436258	0.908386	0.0536656	0.540541	0.442177	0.493388	0.527131	0.384615	0.702479	0.227545	0.764454	2.79872	1.38679	0.77133	0.589634
	0.183517	0.166834	0.1001	0.0166834	22.108	18.3827	38.3735	51.0081	Significant? (alpha = 0.05)	No			75.0732	43.335	59.2041	503.54	4.47436	3.31529	5.44287	50.0741	94.9518	64.7921	170.467	98.7716	0.655128	0.541531	0.383902	6.53576	0.544177	0.472603	0.513314	0.53317	0.243902	1.28169	0.752577	1.5103	-0.0358266	0.424837	0.79303	9.61823
	0	0.800801	0.600601	5.20521		56.2698	48.534	35.9726					103.76	58.5937	151.978	166.626	7.51765	5.66688	13.3964	24.2207	51.4522	89.7511	245.865	201.82	0.671169	5.02416	0.337355	1.19089	0.547884	0.481846	0.513937	0.541086	0.752941	0.666667	0.879518	0.59707	0.494981	1.39642	1.19429	1.44423
	0.533867	0.700701	0.1001	0.900901	19.6845	44.7349	35.8175	38.5528	Number of XY Pairs	16			84.2285	100.708	70.8008	175.171	8.3494	13.3051	6.26976	16.6277	94.2593	156.659	124.875	116.906	1.30488	3.73565	1.55912	1.18433	0.570012	0.484029	0.514851	0.541538	3.03623	0.721212	0.724138	0.41115	0.326193	12.6031	4.93725	3.58608
	0.767434	0.316984	0.166834	0.0166834	26.2442	21.0191	17.4572	42.3243	Dunn's multiple comparisons test				109.253	82.3975	60.4248	160.522	14.5768	5.26328	4.09185	18.4214	191.891	45.6831	128.905	135.668	0.906483	2.48075	1.16099	8.34187	0.571429	0.497238	0.515244	0.546531	0.692737	0.807407	0.858586	0.543726	1.47079	7.21706	1.25728	11.4403
	1.03437	0.216884	0.734067	0.0166834	29.5564	35.0148	32.0152	23.1736		Mean rank diff.	Summary	Adjusted P Value	142.822	83.0078	161.133	298.462	14.0899	7.39795	12.2684	30.0177	146.218	205.068	60.3687	124.046	1.05265	3.14602	1.63673	10.3048	0.587002	0.500804	0.526112	0.55748	0.858974	1.55882	1.05303	0.396728	2.64978	6.14841	3.45079	24.4804
	0.233567	0.266934	1.11778	1.85185	55.774	22.9768	35.4993	38.8144	WPI 4 vs. WPI 6	-4.25	ns	0.6194	211.792	38.4521	228.882	492.554	17.9174	4.42462	23.8619	30.3858	105.373	97.7521	180.401	52.1448	1.75164	0.440691	0.496788	13.0756	0.588889	0.538961	0.538976	0.565015	0.942363	0.746032	0.688	0.505576	2.12641	5.08373	0.977036	45.6656
	0.750751	2.98632	5.73907	1.6016	25.4939	26.8602	55.1365	56.1584	WPI 6 vs. WPI 8	-2.625	ns	>0.9999	109.863	106.812	83.0078	189.819	5.58003	12.3408	11.019	13.2451	44.3685	112.263	150.841	102.077	0.818126	5.47194	0.355293	3.63527	0.596702	0.542466	0.546032	0.565217	2.61667	0.582857	0.845588	0.540193	0.99543	0.706968	0.829111	11.8365
	0.0667334	0.25025	0.784117	0.1001	22.8855	31.6465	44.5543	25.8409	WPI 8 vs. WPI 10	1	ns	>0.9999	43.9453	349.731	51.2695	311.279	4.47303	27.8318	3.69108	31.5971	98.4581	96.0024	67.9569	92.4023	0.542896	1.78034	1.69622	8.94871	0.61645	0.548452	0.571148	0.576754	0.986111	1.33333	0.761905	1.26078	3.26703	12.858	2.43733	12.1412
	0.500501	1.41808	0.4004	1.46813	27.603	35.0834	24.2059	32.6221					330.811	167.236	310.669	264.282	32.4584	17.5317	38.609	39.5306	111.805	77.1335	117.239	234.693	2.03776	1.71844	1.62131	1.71493	0.621498	0.550117	0.574892	0.579528	0.612546	0.773723	1.2888	0.381062	0.810211	7.23419	4.05572	2.54133
	0.0333667	0.266934	3.92059	0.367034	69.7616	29.3079	35.0539	42.9354					31.7383	164.185	81.1768	198.364	3.03614	10.8947	12.1911	28.9727	115.076	58.8335	156.294	173.861	1.87238	0.719573	2.93528	3.07223	0.629795	0.553753	0.57605	0.603631	0.711538	0.531599	1	0.538462	1.30152	4.27811	4.78704	6.65748
	0.0166834	0.567234		2.85285	20.1926	24.5683		57.8168					297.852	73.2422	219.116	327.759	26.5212	5.33682	19.226	32.4044	113.304	92.4109	102.478	90.9835	0.438657	2.92401	0.514718	2.33442	0.631414	0.572034	0.576429	0.603643	0.856557	2.73333	0.456825	0.927374	3.81859	1.43223	1.7289	6.06815
		0		1.36803				46.5507					56.1523	62.8662	296.02	540.161	1.93689	5.25544	24.0347	43.623	104.962	80.0819	117.184	78.0458	3.42245	1.13142	2.01904	3.29109	0.662736	0.584416	0.584683	0.612448	1.71739	0.407767	0.593814	0.312994	5.71191	6.61159	1.96783	8.51447
	Spearman r				Spearman r								492.554	67.749	108.032	322.876	40.8086	3.48238	7.22247	37.3761	83.8902	114.766	98.0698	151.706	0.979856	0.924195	2.31328	0.186913	0.664894	0.609117	0.585106	0.612533	1.30979	1.40541	0.745763	0.952741	1.65378	2.41346	2.88967	0.486336
	r	0.2241			r	0.3887							101.929	95.2148	133.057	420.532	4.53573	10.1832	16.3113	33.1712	37.108	120.184	197.32	77.6576	2.16035	3.42546	2.67678	5.64909	0.669736	0.610935	0.602935	0.614417	0.916168	1.04487	0.692661	0.554427	4.15756	1.56805	4.54275	11.6438
	95% confidence interval	0.01284 to 0.4162			95% confidence interval	0.1826 to 0.5621							88.501	111.084	384.521	241.089	7.74437	10.6491	54.5734	28.4893	110.17	81.7784	183.634	126.274	0.638378	1.31646	2.66213	2.97205	0.678571	0.621722	0.604167	0.616963	0.462069	0.741758	1.34603	0.622785	0.728707	14.6296	8.26726	12.2675
													86.6699	163.574	393.677	188.599	10.4086	14.8997	40.2047	6.85542	140.728	95.1982	118.458	37.5818	2.10949	0.502442	0.652756	1.26232	0.686957	0.628906	0.616387	0.619481	1.07042	0.690299	0.741085	0.262136	1.70026	5.95412	1.77831	2.89136
	P value				P value								383.301	103.76	615.845	1163.33	38.1453	9.68611	51.654	129.509	102.757	88.2536	76.1766	140.501	2.08443	1.27294	3.2148	2.87432	0.692082	0.631518	0.620377	0.644202	0.441083	1.03529	0.840436	1.13221	0.892766	0.657181	9.27161	7.20444
	P (two-tailed)	0.0327			P (two-tailed)	0.0003							53.7109	106.201	180.054	277.71	4.45257	17.5067	17.8487	42.0764	90.4249	214.383	104.506	193.187	3.62773	0.603351	5.2702	5.1844	0.702261	0.64539	0.620968	0.648964	0.215909	1.36782	0.562712	0.479121	2.1592	2.67342	7.96034	5.65753
	P value summary	*			P value summary	***							411.377	797.119	109.253	178.223	39.3234	87.8363	6.12466	20.5834	108.098	108.02	53.6272	142.914	7.48389	0.618511	10.6099	0.965415	0.707937	0.675603	0.622711	0.66791	1.15282	0.846095	0.653631	0.993151	4.04143	0.746312	19.6742	2.15365
	Exact or approximate P value?	Approximate			Exact or approximate P value?	Approximate							245.972	56.7627	368.042	1960.45	10.6521	7.98351	15.8319	190.449	36.0474	219.708	21.8727	87.3294	9.25315	0.639721	0.952047	1.1752	0.722488	0.682519	0.647273	0.669086	0.501241	0.72043	0.747927	0.700809	8.40156	2.428	2.18657	3.0853
	Significant? (alpha = 0.05)	Yes			Significant? (alpha = 0.05)	Yes							189.209	172.729	189.209	330.811	13.9373	26.2426	15.8801	26.062	97.0242	209.51	91.3306	100.979	1.67022	1.87543	4.20171	1.54977	0.722772	0.687	0.662404	0.672489	1.26774	0.939929	0.616129	0.632841	7.20775	2.38723	10.4831	2.2049
													193.481	61.6455	247.192	433.96	12.7831	3.33427	19.8695	37.4345	74.1743	59.9906	87.5375	98.5443	2.70467	0.159508	0.160118	6.08698	0.73253	0.694293	0.674916	0.698238	1.11356	0.613861	0.404938	0.628692	10.1278	5.73317	0.55971	8.57509
	Number of XY Pairs	91			Number of XY Pairs	83							73.2422	95.2148	67.1387	369.873	3.19293	9.06819	7.06994	19.8619	38.9142	90.355	125.996	68.4682	1.37186	0.439228	1.18463	2.54022	0.739336	0.714026	0.675693	0.700876	0.891667	0.282051	1.00909	0.661716	2.27005	0.691729	4.12253	7.28379
	Dunn's multiple comparisons test				Dunn's multiple comparisons test								309.448	263.062	194.092	1179.2	30.8959	19.6229	19.3133	91.8169	96.3744	67.0039	113.335	71.3191	2.89177	0.836117	1.09534	10.4382	0.757058	0.715271	0.687014	0.724633	0.698225	1.29698	0.493711	0.579193	4.46315	1.31911	3.51595	10.0388
		Mean rank diff.	Summary	Adjusted P Value		Mean rank diff.	Summary	Adjusted P Value					251.465	320.435	1976.32	291.138	23.1537	54.2363	146.239	27.6206	82.4779	190.213	60.1918	128.044	7.68628	3.65524	1.42878	5.64586	0.772727	0.715278	0.687075	0.726225	1.65049	0.384762	0.449351	0.781971	2.04406	1.25948	2.49351	18.2789
	WPI 4 vs. WPI 6	1.219	ns	>0.9999	WPI 4 vs. WPI 6	-12.07	ns	0.3273					88.501	179.443	442.505	1331.18	3.92424	4.90797	50.3494	100.038	45.0186	16.3575	114.78	75.6646	0.297688	1.43113	1.38671	1.53816	0.773723	0.750449	0.715447	0.73775	0.593103	0.442177	0.686897	0.609812	4.59166	8.76162	4.12998	4.83261
	WPI 6 vs. WPI 8	-4.686	ns	>0.9999	WPI 6 vs. WPI 8	-3.811	ns	>0.9999					153.809	246.582	231.934	450.439	17.5788	22.629	29.2443	48.9315	140.469	103.216	186.288	96.4258	1.30731	2.37238	1.03847	3.45077	0.774841	0.754839	0.725984	0.751743	0.34127	0.440594	0.644737	0.642276	9.12326	7.13997	0.783815	3.39685
	WPI 8 vs. WPI 10	-11	ns	0.5007	WPI 8 vs. WPI 10	-9.833	ns	0.5647					101.929	300.293	350.952	601.807	10.848	32.0969	42.7382	57.6708	138.335	95.0497	140.533	85.315	1.85815	5.1559	10.7808	5.34044	0.780056	0.754868	0.745826	0.754011	0.784431	0.762195	1.04348	0.622718	0.70119	4.52541	13.2986	9.88155
													121.46	65.3076	456.543	2013.55	13.311	6.87232	44.9599	141.474	101.332	160.156	107.184	57.6794	2.1629	2.47674	4.16703	3.01928	0.783244	0.769608	0.74902	0.768212	1.34673	0.925234	0.453209	0.419218	2.01963	10.5848	6.47329	9.28291
													402.222	72.6318	227.051	301.514	41.7269	7.03036	13.0417	9.1137	108.117	102.227	61.7565	5.03325	1.77407	2.24751	2.91852	1.46826	0.802721	0.781065	0.767568	0.772944	0.698027	0.764706	1.07258	0.220648	1.92293	5.12773	8.49249	5.53487
													118.408	495.605	161.743	289.307	8.13986	41.0746	17.701	24.7889	79.1365	83.2055	101.719	93.2673	0.973324	0.609263	4.94817	9.04037	0.804469	0.825758	0.7724	0.772947	1.29897	0.860837	1.0566	0.603376	4.58428	5.71231	6.644	37.2352
													723.877	217.895	657.349	1431.88	64.2495	28.5496	51.6717	204.917	97.0289	194.012	82.7591	189.267	2.83436	1.07903	1.45832	0.462899	0.821782	0.867052	0.778443	0.773585	0.96796	1.14566	0.707521	0.778772	1.78937	1.53759	4.34172	0.984629
													128.174	118.408	369.263	488.281	9.70323	8.26304	42.9053	69.4593	80.9931	90.3788	125.734	167.256	3.05556	1.89968	1.79538	1.2971	0.829545	0.874307	0.786076	0.781172	0.8	0.778351	0.563636	1.16375	0.888689	1.99801	5.65291	2.911
													452.27	274.658	111.694	1405.03	30.5841	15.4477	6.29848	115.091	58.5939	48.2485	67.4224	80.9833	0.183627	0.219814	4.65506	2.04167	0.884058	0.875165	0.790323	0.784496	0.94197	0.975556	0.431694	0.782798	3.6885	4.12251	8.06101	5.07002
													69.5801	933.838	283.813	1597.29	3.71677	96.1416	32.0933	170.947	46.7858	122.945	139.252	117.05	0.947168	0.530048	6.06068	3.43524	0.915942	0.875622	0.818868	0.786408	0.394737	0.813072	0.75914	1.03821	6.99325	0.725567	19.119	15.6245
													241.699	693.359	706.177	357.056	14.1273	82.7611	61.8242	26.3084	55.4038	130.445	74.2353	65.8884	1.7638	6.17605	1.40447	2.50054	0.921127	0.882438	0.819616	0.791449	1.60606	0.866197	0.704408	0.379487	0.100068	2.60847	1.7522	12.4902
													134.888	183.105	266.113	427.246	9.12008	21.6629	37.9359	35.0685	64.9358	171.799	195.191	94.367	0.938545	3.43059	3.26409	6.74036	0.941891	0.891803	0.855769	0.793103	0.307692	0.85	0.683486	0.608571	1.04435	15.2599	9.38983	17.4823
													300.293	175.781	652.466	1225.59	16.3577	6.90221	55.2551	94.9129	48.7168	22.3825	102.787	72.8451	5.71253	0.657409	2.06558	4.22903	0.997473	0.895698	0.859155	0.795556	0.388211	0.552083	0.94855	0.503984	4.73199	3.25689	6.11686	19.4478
													139.771	149.536	281.982	1386.72	9.59704	13.4322	24.6095	128.998	71.0559	103.003	102.722	92.1926	3.72334	1.51392	0.737408	1.07214	1.03333	0.902738	0.864499	0.808619	0.829694	0.297959	0.9329	0.800616	1.18311	3.02907	2.1723	2.30176
													283.203	266.113	317.993	1390.38	28.6948	25.5901	31.0474	197.031	126.761	97.3329	110.283	164.73	2.05402	1.99413	0.798796	1.06242	1.05412	0.903084	0.865169	0.823491	1.03664	0.405963	0.637236	0.819579	8.28945	2.56189	1.21497	1.46022
													205.078	103.76	224.609	982.666	18.6725	12.7279	18.2842	123.608	96.094	128.458	97.0423	136.031	0.315657	1.29682	1.80685	4.78225	1.09556	0.913287	0.865843	0.836126	0.660714	0.705882	0.423913	0.791925	2.77905	3.84562	4.54988	11.0884
													189.209	3128.66	552.368	906.372	16.8362	550.956	68.3783	80.2719	76.9308	247.052	147.124	91.2678	1.52768	4.30243	17.7263	1.1396	1.11321	0.92233	0.872165	0.852234	1.79032	0.614514	0.690608	0.911111	2.36083	2.189	61.1433	2.81949
													110.474	139.771	329.59	332.642	4.57149	7.33033	24.8409	25.1326	35.0812	48.052	87.8583	81.4221	0.368029	1.0059	1.91299	1.11809	1.12451	0.927273	0.888889	0.855856	0.640884	1.0131	0.9	0.500917	-0.244026	11.0075	3.84839	0.614062
													328.369	167.847	446.167	988.159	17.8032	18.0402	36.4545	122.286	46.0367	144.297	92.0324	135.069	0.268323	1.56738	1.73419	1.34509	1.12538	0.93125	0.895161	0.8563	0.724907	0.650909	1.13543	0.479926	4.67611	2.29981	3.36344	0.480953
													283.203	176.392	394.287	2354.13	14.9094	20.4536	41.9024	197.662	47.6666	105.5	121.76	80.8979	0.449952	1.43993	1.08671	1.42048	1.13692	0.947796	0.91542	0.868421	0.622845	0.795848	0.487616	0.742287	1.01343	0.699934	4.49843	3.62884
													196.533	162.354	270.996	1618.65	16.8233	8.42651	33.5866	178.359	96.4284	41.6413	143.768	116.627	4.99864	1.91983	0.435644	8.15459	1.1966	0.950413	0.916031	0.893035	0.60559	0.473684	0.837838	0.583333	0.696531	2.48922	1.77481	27.8226
													328.369	1011.96	249.634	510.254	24.3359	132.153	31.8862	53.5599	80.495	185.437	142.615	130.755	0.184197	2.92329	7.01285	14.4283	1.21176	0.954545	0.9375	0.901909	0.613383	0.696019	0.638142	0.545455	0.97947	2.81271	10.4543	22.1011
													632.935	367.432	228.882	890.503	54.7327	35.5773	12.209	103.539	93.1786	99.3161	43.2647	120.732	0.611671	0.498224	1.54523	21.241	1.21186	0.961401	0.940422	0.904899	1.00771	0.674419	0.664	0.595613	10.8777	2.24879	9.53355	45.5619
													175.171	413.208	567.627	1555.18	5.25089	41.5671	68.5844	135.543	28.0363	118.283	153.701	71.405	3.05905	1.08393	1.09686	4.02068	1.2231	0.962631	0.942053	0.90998	0.45993	0.797637	0.852688	0.444662	0.756018	0	3.10053	8.96648
													500.488	299.683	363.77	2900.39	40.8433	31.086	31.844	309.499	88.1836	110.96	97.7023	108.467		1.30675	0.987823	5.49213	1.36538	0.964187	0.948529	0.948805	0.834146	0.578411	1.10067	0.786195	0.15427	1.36925	2.50488	9.13873
													326.538	111.084	410.767	509.033	20.9635	6.42885	37.5442	40.4878	61.9351	48.6593	112.732	85.1008		5.66888	2.36048	0.721396	1.40288	0.967742	0.953459	0.977876	0.272897	0.895604	0.506686	0.794964	3.42804	3.32224	6.24773	0.6976
													269.165	300.903	419.312	1315.31	15.7889	32.2988	32.1398	153.97	54.1614	143.26	81.9634	121.378		12.0965	1.72908	1.4523	1.48901	0.972789	0.954198	0.990196	0.931973	0.592292	0.77147	0.709049		10.5495	4.90627	3.03012
													179.443	239.258	697.632	1073.61	12.0686	27.7805	71.6315	100.061	77.9226	118.052	99.6189	93.0087		0.579445	0.917684		1.57576	0.975265	0.970657	0.997416	0.187075	0.75	0.512686	0.583854		20.4987	2.76481
													1222.53	130.615	318.604	738.525	87.7517	16.4899	34.7769	72.7779	69.066	158.325	104.445	100.393		16.9546	0.569763		1.68077	0.976276	0.977477	0.998982	0.619071	0.696262	1.0613	0.607438		1.2843	0.0317171
													755.005	272.827	322.876	711.06	99.9599	30.6233	36.1562	83.0382	152.424	146.085	127.999	129.882		5.38101	1.83506		1.69957	0.985294	0.990385	1.00224	0.592563	0.53915	0.480151	0.791416		24.6678	8.53234
													709.228	332.642	4750.98	3990.48	51.3532	23.3094	503.197	349.316	76.284	74.8281	116.401	76.6718		2.05004	0.773778		1.79851	1.00163	1	1.02847	0.578313	0.618349	1.06411	0.492352		7.01424	2.67412
													538.94	742.187	604.248	560.303	53.876	89.0091	63.6884	37.4273	103.386	120.988	128.533	65.4601		5.67722	1.76112		1.81992	1.00222	1.00543	1.06564	0.815402	0.730263	0.488889	0.488017		9.39489	12.2824
													888.061	262.451	983.276	1670.53	57.592	31.6721	84.7393	159.977	62.4782	158.037	92.092	86.112		3.37684	1.15421		2.0219	1.01099	1.01487	1.08493	0.820619	0.425581	0.962135	0.700767		15.3873	1.61204
													1260.38	239.258	418.091	1970.21	126.522	17.1648	45.274	181.745	118.391	72.7458	123.093	102.444		12.6021	3.22029		2.29747	1.02589	1.02184	1.09568	0.824213	0.790816	0.611679	0.822491		12.2601	3.29939
													622.559	132.446	275.269	1235.35	44.6735	13.1539	26.8647	148.912	71.9127	117.82	96.8839	130.228		0.217044	2.04021		2.3908	1.03472	1.02764	1.11102	0.315686	0.903226	0.600887	0.766798		26.9233	6.38719
													697.021	6091.92	346.68	8130.49	40.2444	586.372	49.6708	991.692	51.4212	93.0185	176.846	130.748		1.86439	1.38328		2.48498	1.03733	1.02981	1.18734	0.547285	0.344254	0.619718	0.556565		1.78038	2.26491
													323.486	195.923	982.056	1530.76	25.9338	26.643	157.305	156.861	87.7699	159.053	209.676	96.644		0.755232	5.73569			1.0427	1.03486	1.19228	1.28491	0.894081	0.674332	0.977273		2.93209	15.7312
													1260.38	186.768	492.554	2074.58	96.9361	20.3979	57.2477	212.959	70.5427	130.367	119.165	110.751		16.6995	0.205064			1.05	1.05956	1.23606	0.618886	1.15686	0.831475	0.781995		0.499079	0.255714
													579.834	374.756	662.231	1327.51	75.5854	43.6311	71.1129	156.711	153.578	121	131.801	129.775		0.493114	0.186785			1.06571	1.06305	1.26522	0.734737	0.571661	0.511521	0.758161		33.442	0.666147
													782.471	232.544	1219.48	3457.64	72.176	26.4151	122.504	443.777	106.304	127.13	102.841	140.191		1.62256	13.8734			1.07143	1.06306	1.26957	0.670827	0.619423	0.354354	0.709444		1.03643	25.2519
													440.063	277.71	369.263	2780.76	32.1441	29.8832	40.6905	263.935	75.2258	116.096	99.8854	93.1907		0.773673	0.181806			1.1157	1.09459	1.28388	0.841886	0.314286	0.766942	0.582748		2.36518	0.369471
													1614.38	1554.57	502.319	6318.97	156.511	143.571	52.3699	656.202	111.155	100.924	116.507	111.588		0.630786	6.03625			1.12368	1.10136	1.29808	0.290737	1.09619	0.861482	0.608326		1.88406	15.9636
													563.354	447.388	980.835	2966.92	44.0625	32.5868	119.438	176.762	81.6818	78.0646	153.856	57.7769		8.12719	10.2151			1.13402	1.1044	1.33769	0.39545	0.680764	0.441195	0.682987		1.56912	27.2061
													1173.1	834.351	349.731	2124.02	77.7187	82.5886	35.4664	225.314	67.325	103.43	105.549	108.37		10.6661	2.40762			1.16667	1.11643	1.35385	0.654006	0.919532	0.659686	0.624425		44.3635	10.9149
													945.435	245.361	1052.86	1870.73	78.8815	24.8992	158.597	179.44	83.8394	127.099	168.562	96.4916		6.04851	9.3445			1.19697	1.15013	1.45726	0.681085	0.358209	0.605217	0.724959		39.9656	20.2165
													776.367	497.436	455.933	3944.09	73.4682	41.3304	37.3743	345.502	93.5334	96.3277	97.2381	88.5792		1.68488	12.5586			1.22619	1.168	1.57582	0.783805	1.08957	0.788487	0.790777		13.0812	37.8991
													3712.77	585.327	652.466	3349.61	326.714	58.3426	60.1969	269.39	94.1161	122.341	96.6414	80.6479		4.08683	1.47407			1.22678	1.18907	1.68636	0.351636	0.31074	0.700655	0.825073		4.9306	0.844277
													1052.25	454.712	1203.61	8468.63	44.7201	45.6807	144.471	731.468	38.859	100.457	134.45	88.3467			3.62693			1.27331	1.19036	1.70343	0.660093	0.742282	0.815923	0.695351		9.69958	5.51414
													2330.93	560.913	711.06	3666.99	158.052	52.1674	59.7179	269.28	60.4016	117.29	100.305	69.5258			1.56343			1.29114	1.32735	2.01299	0.471589	0.745375	0.91073	0.506991			5.94195
														635.986	1563.11	3867.8		44.285	163.379	299.885		71.294	116.655	78.1771	Spearman r					1.32028	1.37037			0.752399	0.498243	0.466467	Spearman r
														483.398	1203			51.1035	140.011			125.359	140.254		r	-0.06144				1.3484	1.37097			0.830808	0.601218		r	0.2863
														623.779	753.784			95.4506	85.332			199.432	137.397		95% confidence interval	-0.1771 to 0.05591				1.37019	1.42945			0.513699	0.817004		95% confidence interval	0.1744 to 0.3909
														795.898	1237.79			53.5554	131.291			68.0915	110.028							1.42857	1.46927			0.488497	0.729783
														989.99	803.223			95.1717	80.3799			89.7621	111.833		P value					1.46309	1.46988			1.28853	0.460486		P value
														411.987	3489.99			43.1897	435.788			120.15	149.079		P (two-tailed)	0.2905				1.58055	1.49588			0.502222	0.644106		P (two-tailed)	<0.0001
														343.018	3015.14			31.4226	401.47			119.511	153.57		P value summary	ns				1.5814	1.61842			0.909253	0.646356		P value summary	****
														1389.77	735.474			211.998	91.9655			178.212	143.285		Exact or approximate P value?	Approximate				1.59294	1.64			0.808959	0.487967		Exact or approximate P value?	Approximate
														343.018	2115.48			29.767	209.29			96.5968	103.118		Significant? (alpha = 0.05)	No				1.67048				0.492883	0.602712		Significant? (alpha = 0.05)	Yes
														593.872	1098.63			79.4411	103.599			156.61	85.6184							1.75543				0.605344	0.403333
														1190.19	1019.29			110.386	100.609			103.099	112.298		Number of XY Pairs	298				1.84375				0.598974	0.60479		Number of XY Pairs	294
														758.057	2146.61			84.6146	191.655			131.938	89.4002		Dunn's multiple comparisons test					1.84568				0.943639	0.72903		Dunn's multiple comparisons test
														1625.37	2671.51			158.496	213.788			108.654	79.168			Mean rank diff.	Summary	Adjusted P Value		1.92857				1.10815	0.676262			Mean rank diff.	Summary	Adjusted P Value
														989.38	1312.26			98.6355	103.109			99.8451	82.3772		WPI 4 vs. WPI 6	14.27	ns	0.958		2.03896				0.881555	0.505581		WPI 4 vs. WPI 6	-42.65	**	0.0087
														384.521	1689.45			36.5346	147.58			114.235	85.1255		WPI 6 vs. WPI 8	4.209	ns	>0.9999		2.52099				0.377778	0.599711		WPI 6 vs. WPI 8	-4.543	ns	>0.9999
														908.203	4277.34			43.0284	552.278			41.8183	139.248		WPI 8 vs. WPI 10	-2.862	ns	>0.9999	Spearman r					0.693548	0.213042		WPI 8 vs. WPI 10	-36.78	*	0.0291
														549.927	3613.89			60.7606	343.765			120.004	98.7135						r	-0.05741				0.884573	0.638743
														1358.64	2636.72			138.933	193.811			114.603	75.0282						95% confidence interval	-0.1637 to 0.05019				0.667116	0.571991
														1242.07	2383.42			133.55	181.06			115.748	77.3167											0.412285	0.423047
														1561.89	5255.13			160.684	580.627			109.861	123.208						P value					0.495506	0.694774
														1154.79				139.303				139.268							P (two-tailed)	0.2814				0.675476
														2211.3				233.385				128.643							P value summary	ns				1.15871
														623.779				33.5335				49.144							Exact or approximate P value?	Approximate				1.58317
														765.381				48.2548				62.7134							Significant? (alpha = 0.05)	No				0.61563
														3225.1				354.927				127.967												0.736374
														1730.96				175.631				106.082							Number of XY Pairs	354				0.709097
														1298.22				86.6979				67.6592							Dunn's multiple comparisons test					0.442877
														1193.85				118.148				110.652								Mean rank diff.	Summary	Adjusted P Value		0.609918
														3254.39				319.175				112.883							WPI 4 vs. WPI 6	-11.4	ns	>0.9999		0.516504
														2221.07				190.102				89.8593							WPI 6 vs. WPI 8	16.71	ns	0.7638		0.760374
														7896.12				515.48				59.9928							WPI 8 vs. WPI 10	5.252	ns	>0.9999		0.676664
														3059.08				254.041				87.1253												0.506385
														4430.54				388.363				87.1936												0.833861
														6564.94				492.31				76.959												0.668092
													Spearman r				Spearman r				Spearman r												Spearman r
													r	0.313			r	0.3335			r	0.1304											r	-0.1382
													95% confidence interval	0.2188 to 0.4013			95% confidence interval	0.2405 to 0.4204			95% confidence interval	0.02977 to 0.2285											95% confidence interval	-0.2360 to -0.03769
													P value				P value				P value												P value
													P (two-tailed)	<0.0001			P (two-tailed)	<0.0001			P (two-tailed)	0.0091											P (two-tailed)	0.0057
													P value summary	****			P value summary	****			P value summary	**											P value summary	**
													Exact or approximate P value?	Approximate			Exact or approximate P value?	Approximate			Exact or approximate P value?	Approximate											Exact or approximate P value?	Approximate
													Significant? (alpha = 0.05)	Yes			Significant? (alpha = 0.05)	Yes			Significant? (alpha = 0.05)	Yes											Significant? (alpha = 0.05)	Yes
													Number of XY Pairs	399			Number of XY Pairs	399			Number of XY Pairs	399											Number of XY Pairs	399
													Dunn's multiple comparisons test				Dunn's multiple comparisons test				Dunn's multiple comparisons test												Dunn's multiple comparisons test
														Mean rank diff.	Summary	Adjusted P Value		Mean rank diff.	Summary	Adjusted P Value		Mean rank diff.	Summary	Adjusted P Value										Mean rank diff.	Summary	Adjusted P Value
													WPI 4 vs. WPI 6	-25.55	ns	0.3505	WPI 4 vs. WPI 6	-41.67	*	0.0317	WPI 4 vs. WPI 6	-61.82	***	0.0004									WPI 4 vs. WPI 6	5.871	ns	>0.9999
													WPI 6 vs. WPI 8	-23.01	ns	0.4031	WPI 6 vs. WPI 8	-22.23	ns	0.4446	WPI 6 vs. WPI 8	-14.15	ns	>0.9999									WPI 6 vs. WPI 8	14.67	ns	>0.9999
													WPI 8 vs. WPI 10	-58.9	**	0.0012	WPI 8 vs. WPI 10	-51.81	**	0.0057	WPI 8 vs. WPI 10	32.88	ns	0.1462									WPI 8 vs. WPI 10	24.78	ns	0.4122

### Sheet: Figure Supplemental 2
Figure S2. PiggyBac Ascl1/Dlx2 induction reliably generates GABAergic neurons in the KOLF2.1J and GM23973 line
	C. Kolf dendrite length (mm)	D. Kolf synapse count	E. Kolf Synapse density (mm^-1)	F. Kolf VGAT intensity	I. Kolf mPSC frequency (Hz)	J. KOLF mPSC Amplitude (pA)	K. Kolf ePSC amplitude (nA)	L. KOLF ePSC charge (nC)	M. KOLF ePSC decay τ (ms)	P. Y-intercept (nC)	S. GM ePSC amplitude (pA)	T. GM ePSC charge (pC)	U. GM ePSC decay tau (ms)	W. GM Y-intercept (nC)
n =	19	19	19	19	14	10	45	45	45	37	52	52	50	35
	2.46266	132	53.6005	257.569	0		4502.56	599.874	147.98	0.14798	17.7002	2.23425	33.6597	3.28339
	0.682349	6	8.79315	154.653	0		1238.4	110.594	89.3204	0.0893204	56.7627	9.66199	382.54	2.30916
	2.68901	218	81.0706	185.77	0.0667334	10.0765	989.99	84.3182	86.0074	0.0860074	34.1797	3.3548	19.9223	2.25288
	0.758284	51	67.2572	336.914	0.0333667	58.5574	858.154	71.308	87.6981	0.0876981	28.2593	3.08636	93.3685	2.2279
	1.31359	78	59.3794	201.626	0		418.091	31.9543	73.8579	0.0738579	37.2314	2.57892	121.438	1.47349
	1.09735	51	46.4754	461.509	0.1001	31.9229	603.638	74.9513	152.825	0.152825	39.6728	7.06543	88.3762	1.04984
	1.90769	85	44.5565	313.794	0.116783	13.3756	766.602	69.8713	95.3835	0.0953835	38.4521	4.66113	56.0725	0.936476
	1.2911	89	68.9336	243.607	0.15015	22.4855	716.553	67.3906	108.472	0.108472	52.4902	4.24725	248.153	0.793239
	0.473991	10	21.0975	414.115	2.9029	40.0124	921.631	99.5821	107.036	0.107036	56.9458	9.51581	245.774	0.735788
	1.68638	191	113.26	315.564	0.333667	29.2943	1011.96	74.0706	81.2742	0.0812742	49.0112	10.1817	242.604	0.679007
	0.451913	19	42.0435	218.441	0		464.478	54.2308	133.122	0.133122	57.373	13.3997	169.076	0.55246
	2.78026	94	33.8098	544.3	0.116783	33.0515	465.088	48.0492	115.199	0.115199	86.0596	23.6204	124.569	0.547404
	0.684198	13	19.0003	145.513	0.0667334	29.2311	468.75	53.818	155.9	0.1559	64.0869	17.8958	60.7434	0.469833
	1.06864	87	81.4116	344.089	0.1001	59.9482	520.63	52.0368	129.218	0.129218	59.8145	7.65247	114.895	0.447357
	0.697427	13	18.6399	202.146			355.835	40.8241	115.968	0.115968	97.8394	7.15027	144.112	0.446015
	1.87579	174	92.761	333.163			436.401	64.9456	185.864	0.185864	121.46	14.9407	103.478	0.419396
	1.76412	50	28.3428	249.03			267.334	29.9748	129.177	0.129177	112.915	16.022	54.4764	0.363623
	1.35816	148	108.971	107.274			181.885	18.7166	138.959	0.138959	141.602	18.484	132.502	0.299485
	1.34431	117	87.0337	191.15			133.667	11.2857	89.1177	0.0891177	175.354	14.6683	86.1494	0.256462
							273.437	26.7554	95.8305	0.0958305	159.912	29.4317	120.746	0.23663
							316.772	34.2853	103.607	0.103607	178.406	17.6785	113.516	0.235022
							452.881	40.7579	92.5048	0.0925048	199.585	25.9946	104.479	0.227765
							215.454	26.6636	155.836	0.155836	171.509	25.3118	184.855	0.187125
							897.217	108.054	150.432	0.150432	241.699	27.2532	104.931	0.169255
							374.145	37.6325	115.206	0.115206	205.261	40.7468	131.101	0.165577
							260.01	17.0087	61.1528	0.0611528	223.572	23.9387	88.4228	0.103267
							176.392	15.722	100.028	0.100028	227.844	37.8307	195.33	0.102249
							225.83	30.4464	190.894	0.190894	345.459	32.4694	35.4497	0.0926875
							254.517	25.0215	105.035	0.105035	264.282	50.5035	70.8461	0.0828531
							109.253	8.4623	74.229	0.074229	464.05	34.0043	124.001	0.0341535
							181.885	13.3619	106.263	0.106263	399.78	29.2942	100.346	0.0193875
							239.868	17.6881	77.8518	0.0778518	374.756	45.6194	109.935	0.0152869
							89.1113	8.11782	136.718	0.136718	346.069	48.1544	106.966	0.0108693
							298.462	29.6546	116.538	0.116538	495.178	68.5053	101.526	0.00872352
							424.805	56.8592	168.437	0.168437	429.871	49.2249	213.513	0
							106.812	13.7165	129.072	0.129072	484.192	55.8195	66.0638
							79.9561	9.1847	117.872	0.117872	397.705	91.9828	130.451
							79.9561	10.0747	195.533		573.73	45.999	116.23
							200.806	24.9399	133.09		553.162	82.408	86.2891
							150.757	13.6354	103.742		716.309	100.989	76.4326
							145.264	8.44669	67.0344		704.346	71.3901	136.544
							70.8008	3.01595	55.8989		857.727	71.8225	106.389
							95.8252	9.21786	94.1289		695.801	106.153	57.3998
							56.1523	7.19775	173.947		937.5	109.245	95.8526
							40.8936	3.32442	39.1889		1530.33	95.7961	148.453
											1566.96	174.376	113.341
											1594.24	282.057	95.0381
											2077.03	272.773	141.352
											2878.42	309.91	126.626
											2973.63	505.44	84.1996
											3519.9	527.765
											7545.17	709.845
